# A diagnostic plasma omics-biomarker for Alzheimer’s disease informed by microglial single-cell transcriptomics: A pilot study

**DOI:** 10.64898/2026.04.30.721959

**Authors:** Michael W. Lutz, Zhaohui Man, Yifei Zheng, Srilakshmi Venkatesan, Ornit Chiba-Falek

## Abstract

**Background:** The current biomarker framework for the diagnosis and staging of Alzheimer’s disease (AD) relies mainly on neuropathological features; thus, its performance for diagnosis is limited prior to the initiation of neurodegeneration. Here, we leveraged transcriptomic data to develop a new framework for omic-informed blood-based diagnostic biomarkers for AD from early-stage.

**Methods:** Microglial gene expression from single-nucleus (sn)RNA-seq data was analyzed via 6 statistical methods to identify candidate panels of genes predictive of AD. A total of 78 gene panels, 30–2000 genes in size, were selected and evaluated for their ability to distinguish AD patients from controls. Three top-ranked panels of 300, 50 and 30 genes were transferred to blood (monocyte) transcriptomic data obtained from living subjects via a graph-based mapping approach based on optimal transport statistics.

**Results:** The 300-panel method resulted in an AUC of 0.7 and moderate accuracy (75%) in classifying AD; however, the accuracy in predicting cognitively normal patients was lower (53%). While the 300 genes provided high accuracy, inspection of the distribution of p values for the gene set revealed that the panel could be greatly reduced in size to capture the most significant differences between AD patients and cognitively normal individuals. The accuracy and specificity of the 50 and 30 panels demonstrated similar AUC values but improved the balance between the prediction of AD patients and normal controls. Specifically, the 50-gene panel resulted in an AUC of 0.7, with 65% AD accuracy and 71% normal accuracy.

**Conclusions:** Integrating multiomics datasets into the AD biomarker discovery pipeline offers a powerful modality to increase precision and comprehensiveness in AD research and clinical applications.
