## Supplemental Table S1 for "A diagnostic plasma omics-biomarker for Alzheimer’s disease informed by microglial single-cell transcriptomics: A pilot study"

### Sheet: MCSA
Supplemental Table S1. Clinical and demographic variables for MCI sample
Parameter	MCI	NCI
N	44	44
age at blood sample	73.2 (8.2)	65.7 (9.7)
N, % female	22, 50%	16, 36%
APOE alleles
0	24, 55%	29, 66%
1	19, 43%	12, 27%
2	1, 2%	3, 7%
