## Supplemental Table S2 for "A diagnostic plasma omics-biomarker for Alzheimer’s disease informed by microglial single-cell transcriptomics: A pilot study"

### Sheet: Index
Supplemental Table S2. Genes sets and corresponding gene-specific statistics for the 30 (combined score), 50 (t-test) and 300 (limma) gene panels.
Worksheets
Top 30 genes based on combined method
Top 50 genes based on t-test
Top 300 genes based on limma

### Sheet: top_30_combined_genes
gene	score	ttest_score	variance_score	rf_score	limma_score	lasso_score	ttest_raw	limma_raw	ttest_p	limma_p
BEND4	0.428804	0.668547	0.403311	0.382278	0.0126634	0.677219	3.13785	2676.62	0.0020414	0.00214585
CHIT1	0.425736	0.659792	0.459604	0	0.00928476	1	3.09676	2230	0.00217538	0.139422
WNT7B	0.404349	0.546165	0.667886	0	0.0136534	0.794039	2.56345	2807.48	0.0113892	0.388862
MGAM2	0.402678	0.597666	0.48562	0	0.011276	0.91883	2.80517	2493.21	0.00572444	0.704788
SLC16A11	0.385138	0.591517	0.489127	0	0.0132813	0.831764	2.77631	2758.29	0.00622921	0.493958
45724	0.381111	0.815247	0.0639472	1	0.0263581	0	3.8264	4486.88	0.000168908	0.0040827
ELDR	0.360324	0.461776	0.646786	0	0.0126058	0.680455	2.16736	2669	0.0318511	0.343041
F11	0.3432	0.423661	0.584885	0	0.0125189	0.694937	1.98847	2657.52	0.048655	0.300543
GCOM1	0.337338	0.469103	0.526298	0	0.0129319	0.678356	2.20175	2712.1	0.0295328	0.0274212
CACNA1C-AS1	0.335266	0.469452	0.465485	0	0.0137679	0.727626	2.20339	2822.61	0.0294143	0.0283907
GSG1L2	0.333385	0.408093	0.741486	0	0.0126952	0.504651	1.9154	2680.82	0.0574236	0.298713
Z93022.1	0.332754	0.478294	0.457566	0	0.0126424	0.715268	2.24489	2673.84	0.0262992	0.352938
EHF	0.331451	0.423059	0.586236	0	0.0126857	0.635276	1.98565	2679.57	0.049279	0.0338613
F2RL1	0.327228	0.576078	0.443842	0	0.0121743	0.604048	2.70384	2611.96	0.00736638	0.936217
CACTIN-AS1	0.325989	0.467057	0.510145	0	0.0135063	0.639237	2.19215	2788.03	0.0299749	0.298251
CYP4F22	0.32545	0.361085	0.586267	0	0.0133969	0.666499	1.69477	2773.58	0.0922809	0.233643
PTGDR	0.324166	0.415063	0.600726	0	0.0128699	0.592169	1.94812	2703.91	0.0536603	0.038004
ST3GAL5-AS1	0.321766	0.393367	0.4934	0	0.012782	0.70928	1.84628	2692.3	0.0665819	0.0221111
MCM8-AS1	0.321247	0.412244	0.647667	0	0.0124196	0.533906	1.93488	2644.38	0.055282	0.0355844
RBM46	0.318116	0.377238	0.718109	0	0.0120198	0.483212	1.77058	2591.54	0.0782071	0.406034
DNAH17-AS1	0.318103	0.41447	0.560218	0.0452453	0.0133612	0.557223	1.94533	2768.85	0.0536832	0.259561
GDF5	0.3149	0.609372	0.388288	0	0.0121907	0.564652	2.86011	2614.13	0.00486519	0.587526
ZBTB20-AS3	0.31128	0.423544	0.565279	0	0.0127416	0.554835	1.98792	2686.95	0.0490232	0.036079
TSPEAR	0.31104	0.520154	0.478741	0	0.012236	0.544072	2.44136	2620.11	0.0158447	0.440634
CLDN14	0.310755	0.467612	0.532681	0	0.0132536	0.540229	2.19476	2754.63	0.0297831	0.311654
IMPG1	0.309304	0.568577	0.367458	0	0.0136331	0.596851	2.66864	2804.79	0.00848981	0.452901
OSTM1-AS1	0.307286	0.425878	0.461629	0	0.0129089	0.636014	1.99887	2709.06	0.0475041	0.287374
NXF5	0.303564	0.526197	0.433693	0	0.0130802	0.544851	2.46973	2731.71	0.0148817	0.021156
SPATS1	0.30329	0.427143	0.518787	0	0.0122405	0.558278	2.00481	2620.71	0.0468576	0.309461
SEC23A-AS1	0.300605	0.335039	0.918572	0	0.0123883	0.237025	1.57252	2640.25	0.118024	0.297616

### Sheet: top_50_ttest_genes
gene	score	p_value	neg_log10_p
PTPRG	4.69354	4.60108e-06	5.33713
ASB8	3.89225	0.000126741	3.89708
45724	3.8264	0.000168908	3.77235
GPR153	3.80324	0.00018014	3.74439
FLT1	3.76098	0.000209256	3.67932
DNASE1L2	3.7522	0.000231187	3.63604
CAPG	3.73286	0.000233332	3.63202
SERPINE1	3.7264	0.000237077	3.62511
DHRS7B	3.63285	0.000344462	3.46286
FBXL8	3.63242	0.000337425	3.47182
SYCP3	3.57412	0.00041674	3.38013
ADAMTS16	3.57309	0.000431298	3.36522
WNT5A-AS1	3.53157	0.000500451	3.30064
ARRDC2	3.50962	0.000530605	3.27523
MGAM	3.48316	0.000582021	3.23506
PTGER4	3.47651	0.000592507	3.22731
POMZP3	3.4532	0.000645398	3.19017
FAM98A	3.45164	0.000649862	3.18718
MFNG	3.44283	0.000669386	3.17432
PPP1R16A	3.43176	0.000694615	3.15826
GPNMB	3.41815	0.000732827	3.135
ADO	3.40199	0.000772442	3.11213
TMCC1-AS1	3.39235	0.000798375	3.09779
GORASP2	3.38107	0.00083851	3.07649
TET2-AS1	3.36894	0.000900891	3.04533
FAM107B	3.35126	0.000938635	3.0275
LEO1	3.34877	0.000932269	3.03046
PRR5L	3.34619	0.000936588	3.02845
SNIP1	3.34285	0.000949181	3.02265
MN1	3.33787	0.000968635	3.01384
CMPK2	3.32332	0.00101382	2.99404
ZNF460-AS1	3.32152	0.00103236	2.98617
WDR5B	3.30968	0.00106619	2.97216
TCF4-AS1	3.30172	0.00109185	2.96184
DENND1B	3.30154	0.00112089	2.95044
CYLD	3.29203	0.0011997	2.92093
FBXL3	3.28003	0.00120432	2.91926
NT5C	3.27043	0.00122476	2.91195
PCYOX1	3.26477	0.00125315	2.902
ATP8B1	3.24418	0.001388	2.85761
TTC28-AS1	3.20905	0.00152139	2.81776
SLC35G5	3.20384	0.00166988	2.77731
MAN2C1	3.19913	0.00159535	2.79714
KAT2A	3.18806	0.00166101	2.77963
COL8A2	3.1828	0.00163203	2.78727
MIR4453HG	3.18032	0.0016643	2.77877
U2AF1L4	3.16312	0.00174214	2.75892
NHEJ1	3.14419	0.00185765	2.73104
SSBP4	3.1404	0.00190271	2.72063
ZNF626	3.14018	0.00189476	2.72245

### Sheet: top_300_limma_genes
gene	score	p_value	neg_log10_p
MALAT1	133190	0.604811	0.21838
PLXDC2	119685	0.0804561	1.09444
LRMDA	99272.4	0.704106	0.152362
MEF2A	97006	0.10031	0.998656
DOCK4	94183	0.636713	0.196056
QKI	92718.1	0.558431	0.25303
ARHGAP24	80512.6	0.653863	0.184513
GNAQ	80097.4	0.645454	0.190135
SRGAP2	79690.3	0.878611	0.0562031
MED13L	78368.8	0.446855	0.349834
MEF2C	78338.4	0.774137	0.111182
SLC8A1	73667.3	0.91913	0.0366229
RTN4	72338	0.230451	0.637422
FTX	72323.5	0.12989	0.886426
ITPR2	72114.2	0.509584	0.292784
FRMD4A	70079.3	0.190844	0.719321
CELF2	70059.9	0.578689	0.237554
FAM49B	69641.7	0.716033	0.145067
CHST11	66818.6	0.143072	0.844446
MAML2	66740.9	0.058404	1.23356
FOXN3	66167.9	0.58218	0.234942
PICALM	66088.5	0.075014	1.12486
UBE2E2	65376.3	0.629825	0.20078
TBXAS1	65175.6	0.799532	0.0971641
ELMO1	65140.8	0.389153	0.40988
DIAPH2	64946.9	0.448601	0.34814
EPB41L2	64540.1	0.204687	0.688909
SLC9A9	63617	0.0890985	1.05013
ZSWIM6	61990.3	0.198918	0.701326
MBNL1	61336.5	0.691486	0.160216
MT-CO3	61265.5	0.196386	0.706889
ARHGAP26	59111.5	0.705456	0.15153
MT-CO1	58953	0.326058	0.486705
TCF12	57367	0.409925	0.387296
MAML3	57160.9	0.724546	0.139934
DISC1	56987.2	0.909619	0.0411405
DOCK8	56594.8	0.504008	0.297563
MT-CO2	56447.6	0.249164	0.603515
DOCK2	56320.4	0.386624	0.412712
MT-ND1	56205	0.28122	0.550953
BMP2K	55413.6	0.0609051	1.21535
ARHGAP15	55208.6	0.0314533	1.50233
SSH2	54260.4	0.490185	0.30964
AKAP13	53407.5	0.255715	0.592243
DDX17	53352.9	0.68073	0.167025
MYCBP2	53165.3	0.531773	0.274273
APBB1IP	52661.3	0.712625	0.147139
LPP	52358.7	0.226326	0.645265
MT-ATP6	52086.9	0.505902	0.295934
PPP3CA	51923	0.324559	0.488706
MT-ND3	51483.2	0.243461	0.613571
ANKRD44	50719.7	0.705306	0.151622
N4BP2L2	50657.1	0.392135	0.406564
MT-ND2	50622.8	0.562762	0.249675
RERE	50203.6	0.483077	0.315984
GAB2	49738.6	0.596832	0.224148
HNRNPA2B1	49143.2	0.605824	0.217653
ST6GAL1	48414.1	0.80435	0.0945547
ARID1B	48288.8	0.671742	0.172797
ATP8B4	48279.1	0.386338	0.413032
LDLRAD4	48232.5	0.605358	0.217988
JMJD1C	48196	0.649824	0.187204
SORL1	47974.4	0.747852	0.126184
CHD9	47088.5	0.0801496	1.0961
SLC1A3	46920.4	0.067337	1.17175
ZFAND3	46747.5	0.238689	0.622168
DDX5	45875.9	0.368858	0.43314
FGD4	45815.8	0.360154	0.443511
STAG1	45414.1	0.466763	0.330904
FCHSD2	45393.2	0.302233	0.519658
PTPRC	45363.9	0.23081	0.636745
EIF4G3	45012.8	0.945679	0.0242561
KMT2C	44941.5	0.524211	0.280494
MT-ND4	44414.8	0.0894271	1.04853
ADAM28	42968.4	0.501199	0.29999
NIPBL	42690	0.372706	0.428634
SKAP2	42432.1	0.646306	0.189562
MAP4K4	42243.1	0.454965	0.342022
BIRC6	42076	0.35821	0.445863
ASH1L	41740.9	0.948607	0.0229135
NEAT1	41604.5	0.623946	0.204853
ATM	41576.1	0.76175	0.118188
RABGAP1L	41566.7	0.601069	0.221075
SRGAP2B	41550.3	0.417911	0.378917
ZEB2	41260	0.965704	0.0151561
BAZ2B	41177.2	0.714625	0.145922
ABR	41085.1	0.736971	0.132549
PIAS1	40994.4	0.100101	0.999563
SFMBT2	40478.1	0.993192	0.00296659
ATRX	40328	0.361294	0.442139
MGAT4A	40174.5	0.742961	0.129034
SLCO2B1	40169.7	0.291903	0.534761
SDCCAG8	39976	0.810638	0.0911731
VPS13C	39904.4	0.990642	0.00408345
USP34	39600.2	0.0408014	1.38932
NF1	39539	0.0662623	1.17873
ETV6	39524.7	0.323315	0.490374
DLEU2	39498.6	0.175738	0.755133
TRIO	39455	0.18297	0.737621
FHIT	39454	0.169212	0.771569
EXOC4	39341.7	0.912644	0.0396988
SRGAP2C	39150.1	0.441338	0.355228
TAOK3	39085.1	0.987396	0.00550844
KANSL1	39032.1	0.0914418	1.03886
SH3KBP1	38528	0.969258	0.0135605
TBC1D5	38424.7	0.178827	0.747568
KCNQ3	38228	0.984064	0.00697673
MKLN1	38115.5	0.960865	0.0173375
TCF4	38062.8	0.608535	0.215715
TENT2	37924.2	0.858327	0.0663472
ARHGAP21	37789.2	0.700189	0.154785
ZFHX3	37750.4	0.521189	0.283005
FYB1	37678.6	0.671496	0.172956
DIP2B	37639.2	0.592201	0.227531
UBE2K	37290.5	0.942184	0.0258643
LUC7L3	37286.2	0.995475	0.00196973
RAP1A	37248	0.0566765	1.2466
ZBTB20	37064.7	0.508379	0.293812
PREX1	37057.8	0.157991	0.801367
ARL15	37019.2	0.58954	0.229487
PUM2	36986.6	0.639949	0.193855
PTPRJ	36930.7	0.39654	0.401714
GSK3B	36922.2	0.333091	0.477437
ANKRD17	36908.5	0.292672	0.533619
RBM39	36898.5	0.768669	0.114261
RBM47	36693.4	0.754215	0.122505
NCOA1	36683.8	0.274066	0.562145
FLI1	36552.5	0.90401	0.0438266
GNAS	36481.7	0.474378	0.323875
DOCK10	36470.9	0.789462	0.102669
HNRNPC	36207	0.20291	0.692697
TBC1D22A	36177.8	0.225801	0.646275
RNF130	36044.7	0.177979	0.749631
USP15	35924.9	0.565791	0.247344
RASA1	35881.9	0.0513498	1.28946
TBL1XR1	35644.1	0.687984	0.162421
CAPZB	35604.2	0.517268	0.286284
MT-CYB	35283.7	0.119085	0.924144
PKN2	35220.8	0.472738	0.325379
SBF2	35210.3	0.227139	0.643709
WAC	34946	0.195276	0.709352
DPYSL2	34930.4	0.142743	0.845445
FAM172A	34844.5	0.905181	0.0432646
TUBA1B	34817.7	0.549708	0.259868
ANKS1A	34601.6	0.495985	0.304531
AAK1	34583.6	0.574735	0.240532
RNASET2	34481.8	0.655876	0.183178
CCNY	34408.1	0.898382	0.0465388
CALM1	34388.3	0.361073	0.442404
FMNL2	34356	0.0908491	1.04168
CAMK2D	34262.2	0.203272	0.691922
GNB1	34182.3	0.925846	0.0334613
ACTR2	34138.8	0.538102	0.269135
CAMK1D	34072.1	0.558062	0.253318
PNISR	34063.6	0.535969	0.270861
SYK	34011.2	0.817683	0.087415
NUMB	33970.7	0.911275	0.0403507
CEP170	33931.5	0.28982	0.537872
AOAH	33861.9	0.831721	0.0800222
FBXO11	33751.2	0.732884	0.134965
45717	33672.5	0.3601	0.443577
MAP3K5	33649.1	0.440372	0.356181
PUM1	33632.5	0.417509	0.379334
TAB2	33532.4	0.18188	0.740216
SMARCA2	33480.9	0.439891	0.356654
CSF1R	33401	0.791635	0.101475
ACAP2	33208.2	0.818013	0.08724
OXR1	33071	0.0104788	1.97969
MACF1	32957.6	0.902916	0.0443528
TTC3	32930	0.0587388	1.23108
WDR70	32924.7	0.87548	0.0577537
PAN3	32896.7	0.561092	0.250966
PAFAH1B1	32836.4	0.622031	0.206188
JAZF1	32793.8	0.367709	0.434495
VPS13B	32682.2	0.685064	0.164269
ZNF638	32617.6	0.231873	0.63475
WDFY3	32314	0.989202	0.00471521
RUNX1	32307.2	0.259911	0.585175
HERC1	32194.9	0.554166	0.25636
ITM2B	32075.8	0.0475378	1.32296
SUSD6	32052.7	0.0678653	1.16835
C3	31891.5	0.670086	0.17387
RAD51B	31829.3	0.269088	0.570105
RB1	31746.1	0.339064	0.469719
CMIP	31715.3	0.456641	0.340425
GLS	31685.9	0.819403	0.0865023
UVRAG	31643.3	0.951274	0.0216944
GAPDH	31528.3	0.596197	0.22461
ZNF609	31488.1	0.883923	0.0535857
WNK1	31420.2	0.0104491	1.98092
INPP5D	31389.9	0.604453	0.218637
PPP3R1	31351.9	0.382705	0.417136
IMMP2L	31340	0.7824	0.106571
ACTB	31334.2	0.0822422	1.08491
DST	31257.7	0.293872	0.531841
TMSB4X	31173.6	0.525262	0.279624
CAB39	31139	0.135355	0.868526
ATXN1	31017.7	0.193168	0.714065
KMT2E	30979.4	0.0794594	1.09985
SEPTIN7	30949.8	0.919586	0.0364078
CDC42SE2	30890.5	0.133748	0.873714
DLEU1	30800	0.0515512	1.28776
VTI1A	30769.6	0.57404	0.241058
DYRK1A	30730.6	0.686767	0.163191
SH3RF3	30683.1	0.301474	0.520751
SNX13	30496.4	0.53233	0.273819
ZNF148	30414.9	0.26845	0.571136
LRCH1	30307.7	0.240111	0.619589
RBM26	30299.9	0.60031	0.221624
DENND1A	30170	0.246057	0.608964
PIP4K2A	30129.6	0.71945	0.142999
SP100	30098.5	0.153364	0.814277
AKT3	30081.4	0.199423	0.700224
SLC4A7	30063.1	0.227932	0.642194
NAV3	30024.2	0.0532777	1.27345
PIK3R1	29971.3	0.480936	0.317912
LHFPL2	29953.8	0.452643	0.344244
ARGLU1	29872.9	0.194652	0.71074
PHIP	29865	0.181679	0.740695
ERBIN	29840.4	0.24846	0.604744
RPL41	29712.9	0.874708	0.0581371
CYFIP1	29702.5	0.904181	0.0437444
SETX	29631.8	0.497968	0.302799
ATP2B1	29625.1	0.3886	0.410498
CLASP1	29551.1	0.563371	0.249205
ROCK1	29521.9	0.112392	0.949264
COP1	29472.9	0.393656	0.404884
FAF1	29422.5	0.585118	0.232757
CDKAL1	29416.1	0.995639	0.00189791
BNC2	29370.7	0.276873	0.55772
PTPRE	29326.7	0.303955	0.517191
RBM6	29320	0.419589	0.377176
SON	29313.7	0.551496	0.258458
BRWD1	29304.9	0.784509	0.105402
STX7	29295.1	0.32783	0.484351
RAPGEF6	29290.7	0.974083	0.0114041
CSNK1A1	29086.3	0.173478	0.760756
PALD1	29059	0.130218	0.885329
PSAP	29038.6	0.0448535	1.3482
FBXW7	29030.5	0.850866	0.0701391
FTH1	29026	0.665602	0.176785
DOCK11	28992.1	0.807636	0.0927843
RAB1A	28934	0.749899	0.124997
JAK2	28911.5	0.971427	0.0125897
TNRC6B	28764.6	0.159989	0.795909
SMAP2	28668	0.65584	0.183202
MTHFD1L	28660.1	0.188255	0.725253
PPP6R3	28632.8	0.498061	0.302717
HNRNPA3	28625.8	0.954039	0.020434
ANKRD11	28594.6	0.454094	0.342854
CTNND1	28500.3	0.767459	0.114945
IFI16	28447.4	0.881433	0.0548107
EEF1A1	28415.2	0.0685713	1.16386
HNRNPDL	28374.3	0.486011	0.313354
GTF2I	28335.2	0.18536	0.731984
HELZ	28243.1	0.305793	0.514573
CLTC	28219.3	0.668648	0.174802
ITFG1	28167.3	0.267463	0.572737
SCAF11	28131.4	0.949525	0.0224934
SPIDR	28004.2	0.717079	0.144433
NRIP1	27998.8	0.363782	0.439159
MT-ND5	27994.6	0.899433	0.046031
TGFBR2	27895	0.940174	0.0267918
ST6GALNAC3	27849.3	0.200299	0.69832
ARID4B	27772.1	0.686477	0.163374
WSB1	27753	0.631916	0.199341
CD74	27708.5	0.152601	0.816443
FBXL17	27695.7	0.182977	0.737603
LPCAT2	27675.4	0.13011	0.88569
EPS15	27626.2	0.508489	0.293718
PRKCB	27582.7	0.344228	0.463153
PCM1	27532.3	0.882587	0.0542426
CCDC88A	27505.6	0.893576	0.0488685
ATG7	27403.5	0.307071	0.512761
SNCA	27345.1	0.0518673	1.28511
SHTN1	27270.8	0.323401	0.490258
FAM168A	27257.1	0.106974	0.970721
NCOR1	27156.4	0.501186	0.300001
SNX29	27090.2	0.43221	0.364305
FOXP1	26908.3	0.0492103	1.30794
CD53	26733.8	0.128435	0.891318
ERC1	26725.5	0.354535	0.450341
SENP6	26685.2	0.830201	0.0808168
CHD2	26679.4	0.010088	1.9962
PAG1	26629.3	0.471778	0.326262
HNRNPU	26570.2	0.0596989	1.22403
MBD5	26543.6	0.515883	0.287449
NSMCE2	26532.8	0.873856	0.05856
ITSN2	26513.2	0.870985	0.0599891
FER	26463	0.9417	0.0260874
PPP1R12A	26460	0.3482	0.458171
CHD7	26403.1	0.650518	0.186741
MBP	26198.8	0.146802	0.833267
COMMD10	26186.1	0.0569334	1.24463
CLASP2	26149.7	0.185858	0.730819
TTC17	26116.7	0.867977	0.0614918
SPRED1	26087.2	0.328097	0.483997
KIAA1109	26044.2	0.264431	0.577687
CTSB	26008.2	0.866564	0.0621994
RAB10	25995.1	0.968658	0.0138297
